# A gene-based capture assay for surveying patterns of genetic diversity and insecticide resistance in a worldwide group of invasive mosquitoes

**DOI:** 10.1101/2021.08.24.457535

**Authors:** Matthew L. Aardema, Michael G. Campana, Nicole E. Wagner, Francisco C. Ferreira, Dina M. Fonseca

## Abstract

Understanding patterns of diversification, genetic exchange, and pesticide resistance in insect species of human health concern is necessary for effective population reduction and management. With the broad availability of next-generation sequencing technologies, one of the best approaches for surveying such patterns involves the simultaneous genotyping of many samples for large numbers of genetic markers from across the known genome. To this end, the targeting of gene sequences of known function or inheritance can be a cost-effective strategy. One insect group of substantial health concern are the mosquito taxa that make up the *Culex pipiens* complex. Members of this complex transmit damaging arboviruses and filariae worms to humans, as well as other pathogens that are detrimental to endangered vertebrate species such as bird malaria. Here we describe our development of a targeted gene-based assay for surveying genetic diversity and population structure in this mosquito complex. To test the utility of this assay, we examined taxonomic divergence among samples from several members of the complex, as well as distinct populations of the relatively under-studied *Culex quinquefasciatus*, an urban pantropical species. We also examined the presence of known insecticide-resistance conferring alleles. Broadly, our developed gene-based assay proved effective for examining patterns of taxonomic and geographic clustering within the species complex, as well as for surveying genetic variants that have been associated with insecticide resistance. This assay will be useful for future studies that aim to understand the genetic mechanisms underlying the evolution of ubiquitous and increasingly damaging disease vectors.
