## Supplemental Tables 1-6 for "A gene-based capture assay for surveying patterns of genetic diversity and insecticide resistance in a worldwide group of invasive mosquitoes"

### Sheet: Table_S1
VectorBase Gene ID	Class	Supercontig	Start Coordinate	End Coordinate	Length
CPIJ000662	Acetylcholinesterase	supercont3.6	237718	260883	23166
CPIJ006034	Acetylcholinesterase	supercont3.106	31227	47038	15812
CPIJ001492	Cadherin	supercont3.28	812041	839939	27899
CPIJ002422	Cadherin	supercont3.32	499386	508636	9251
CPIJ002664	Cadherin	supercont3.36	93025	104266	11242
CPIJ005079	Cadherin	supercont3.79	828593	832616	4024
CPIJ005080	Cadherin	supercont3.79	864302	867521	3220
CPIJ005927	Cadherin	supercont3.113	676349	697702	21354
CPIJ008473	Cadherin	supercont3.192	299718	302810	3093
CPIJ008474	Cadherin	supercont3.192	306895	336028	29134
CPIJ009874	Cadherin	supercont3.269	50086	79678	29593
CPIJ010084	Cadherin	supercont3.257	434645	510546	75902
CPIJ013015	Cadherin	supercont3.418	241269	242399	1131
CPIJ016798	Cadherin	supercont3.807	101183	109392	8210
CPIJ016800	Cadherin	supercont3.807	155745	165575	9831
CPIJ018202	Cadherin	supercont3.1174	46759	62647	15889
CPIJ018226	Cadherin	supercont3.1137	14113	21701	7589
CPIJ018227	Cadherin	supercont3.1137	25220	39211	13992
CPIJ018697	Cadherin	supercont3.1282	806	63137	62332
CPIJ019443	Cadherin	supercont3.1610	14915	26598	11684
CPIJ002074	Esterase	supercont3.21	266211	268162	1952
CPIJ004066	Esterase	supercont3.60	221014	233690	12677
CPIJ013027	Esterase	supercont3.426	203930	205809	1880
CPIJ013029	Esterase	supercont3.426	211593	213480	1888
CPIJ013175	Esterase	supercont3.465	294763	299696	4934
CPIJ013917	Esterase	supercont3.512	30065	32638	2574
CPIJ016336	Esterase	supercont3.777	170027	172021	1995
CPIJ016340	Esterase	supercont3.777	192929	194879	1951
CPIJ016686	Esterase	supercont3.792	47130	48969	1840
CPIJ018752	Esterase	supercont3.1374	29398	29979	582
CPIJ000924	P450	supercont3.9	1861962	1863010	1049
CPIJ000925	P450	supercont3.9	1870538	1875578	5041
CPIJ000926	P450	supercont3.9	1879294	1879656	363
CPIJ000927	P450	supercont3.9	1879749	1888403	8655
CPIJ000928	P450	supercont3.9	1889499	1890048	550
CPIJ001039	P450	supercont3.12	1160656	1171537	10882
CPIJ001754	P450	supercont3.25	1313119	1314607	1489
CPIJ001755	P450	supercont3.25	1314680	1316124	1445
CPIJ001759	P450	supercont3.25	1409272	1411484	2213
CPIJ001810	P450	supercont3.22	1476874	1484847	7974
CPIJ004410	P450	supercont3.66	737630	741800	4171
CPIJ005683	P450	supercont3.99	702430	704730	2301
CPIJ005899	P450	supercont3.111	763074	765954	2881
CPIJ005958	P450	supercont3.104	250318	251867	1550
CPIJ006044	P450	supercont3.106	210362	212002	1641
CPIJ006322	P450	supercont3.120	688623	690166	1544
CPIJ006950	P450	supercont3.153	151221	162181	10961
CPIJ006951	P450	supercont3.153	162788	164350	1563
CPIJ006952	P450	supercont3.153	166714	168399	1686
CPIJ007084	P450	supercont3.155	15029	17206	2178
CPIJ007089	P450	supercont3.155	154110	156159	2050
CPIJ008972	P450	supercont3.209	366807	368341	1535
CPIJ008980	P450	supercont3.212	3634	12788	9155
CPIJ009469	P450	supercont3.247	441480	444418	2939
CPIJ009471	P450	supercont3.247	452299	453978	1680
CPIJ009477	P450	supercont3.247	509351	511012	1662
CPIJ009569	P450	supercont3.240	177348	178989	1642
CPIJ009587	P450	supercont3.240	574535	585922	11388
CPIJ010272	P450	supercont3.271	238038	239739	1702
CPIJ011636	P450	supercont3.339	163234	173434	10201
CPIJ011836	P450	supercont3.360	192352	196996	4645
CPIJ011837	P450	supercont3.360	204514	210457	5944
CPIJ011838	P450	supercont3.360	212107	215293	3187
CPIJ011839	P450	supercont3.360	224696	225104	409
CPIJ011840	P450	supercont3.360	230598	230951	354
CPIJ011843	P450	supercont3.360	273686	275330	1645
CPIJ012640	P450	supercont3.484	62679	64355	1677
CPIJ014219	P450	supercont3.510	166391	170209	3819
CPIJ014221	P450	supercont3.510	172461	174113	1653
CPIJ014336	P450	supercont3.558	240587	245068	4482
CPIJ014664	P450	supercont3.660	270818	274480	3663
CPIJ014730	P450	supercont3.581	234643	237019	2377
CPIJ014940	P450	supercont3.584	223675	225263	1589
CPIJ015318	P450	supercont3.616	256393	257444	1052
CPIJ015428	P450	supercont3.627	78403	80021	1619
CPIJ015681	P450	supercont3.728	161325	162890	1566
CPIJ015953	P450	supercont3.730	45183	48412	3230
CPIJ015958	P450	supercont3.730	95297	97020	1724
CPIJ015959	P450	supercont3.730	99365	102376	3012
CPIJ015961	P450	supercont3.730	107760	112190	4431
CPIJ015963	P450	supercont3.730	117779	119861	2083
CPIJ016284	P450	supercont3.753	57309	59012	1704
CPIJ016355	P450	supercont3.769	189608	193309	3702
CPIJ016849	P450	supercont3.869	109998	111562	1565
CPIJ016851	P450	supercont3.869	113351	115006	1656
CPIJ016853	P450	supercont3.869	122011	123519	1509
CPIJ017021	P450	supercont3.875	84365	90522	6158
CPIJ017198	P450	supercont3.970	144279	145854	1576
CPIJ017200	P450	supercont3.970	155689	161309	5621
CPIJ017462	P450	supercont3.983	41330	42896	1567
CPIJ018668	P450	supercont3.1318	22706	24523	1818
CPIJ018716	P450	supercont3.1272	724	9466	8743
CPIJ018854	P450	supercont3.1447	18988	48225	29238
CPIJ019395	P450	supercont3.1643	3144	17326	14183
CPIJ019586	P450	supercont3.1813	25121	26607	1487
CPIJ019701	P450	supercont3.2060	14307	15392	1086
CPIJ019703	P450	supercont3.2060	17267	25201	7935
CPIJ019704	P450	supercont3.2060	30111	31662	1552
CPIJ019705	P450	supercont3.2060	35751	36323	573
CPIJ019765	P450	supercont3.1848	132	1016	885
CPIJ020018	P450	supercont3.2948	6026	10526	4501
CPIJ020082	P450	supercont3.3121	8810	11967	3158
CPIJ020199	P450	supercont3.2480	11768	14259	2492
CPIJ020229	P450	supercont3.2594	365	2250	1886
CPIJ010226	P450	supercont3.279	515622	517171	1550
CPIJ010230	P450	supercont3.279	527271	529009	1739
CPIJ010229	P450	supercont3.279	525245	526977	1733
CPIJ010228	P450	supercont3.279	522190	523914	1725
CPIJ010227	P450	supercont3.279	518857	520902	2046
CPIJ010225	P450	supercont3.279	512575	514611	2037
CPIJ010231	P450	supercont3.279	529206	531135	1930
CPIJ014944	P450	supercont3.584	242544	252228	9685
CPIJ001038	P450	supercont3.12	1152867	1158885	6019
CPIJ010826	P450	supercont3.309	82402	92803	10402
CPIJ009170	P450	supercont3.215	229550	245973	16424
CPIJ017243	P450	supercont3.938	22746	24587	1842
CPIJ017244	P450	supercont3.938	24883	26507	1625
CPIJ017245	P450	supercont3.938	29348	31815	2468
CPIJ017246	P450	supercont3.938	32669	40369	7701
CPIJ017242	P450	supercont3.938	12471	21796	9326
CPIJ014942	P450	supercont3.584	235675	237210	1536
CPIJ014943	P450	supercont3.584	239965	241504	1540
CPIJ014939	P450	supercont3.584	214731	220348	5618
CPIJ014941	P450	supercont3.584	226830	228428	1599
CPIJ019253	P450	supercont3.1717	61944	63611	1668
CPIJ000989	P450	supercont3.11	1500386	1502106	1721
CPIJ001380	P450	supercont3.20	428204	436076	7873
CPIJ012685	P450	supercont3.401	6644	33197	26554
CPIJ007086	P450	supercont3.155	25650	27352	1703
CPIJ005684	P450	supercont3.99	705133	706900	1768
CPIJ005685	P450	supercont3.99	708411	710170	1760
CPIJ010810	P450	supercont3.281	301239	302820	1582
CPIJ015960	P450	supercont3.730	103006	104618	1613
CPIJ017199	P450	supercont3.970	146039	148961	2923
CPIJ009570	P450	supercont3.240	180532	182262	1731
CPIJ011835	P450	supercont3.360	186613	192021	5409
CPIJ011841	P450	supercont3.360	241463	258244	16782
CPIJ015957	P450	supercont3.730	91291	92980	1690
CPIJ015954	P450	supercont3.730	54216	58516	4301
CPIJ000929	P450	supercont3.9	1901645	1910672	9028
CPIJ007090	P450	supercont3.155	161677	163345	1669
CPIJ007091	P450	supercont3.155	163898	165648	1751
CPIJ007092	P450	supercont3.155	170032	171754	1723
CPIJ007093	P450	supercont3.155	175755	177489	1735
CPIJ007095	P450	supercont3.155	184019	185692	1674
CPIJ007085	P450	supercont3.155	17385	19012	1628
CPIJ000655	P450	supercont3.7	2093429	2095392	1964
CPIJ000067	P450	supercont3.1	1280789	1293907	13119
CPIJ014579	P450	supercont3.580	6504	8012	1509
CPIJ017351	P450	supercont3.921	13824	30104	16281
CPIJ018944	P450	supercont3.1387	63140	75696	12557
CPIJ018943	P450	supercont3.1387	47490	55106	7617
CPIJ009474	P450	supercont3.247	465142	467020	1879
CPIJ009473	P450	supercont3.247	463039	464940	1902
CPIJ009478	P450	supercont3.247	523461	531371	7911
CPIJ009475	P450	supercont3.247	472229	479499	7271
CPIJ009476	P450	supercont3.247	482630	490695	8066
CPIJ009415	P450	supercont3.234	300908	311533	10626
CPIJ007188	P450	supercont3.163	169564	177889	8326
CPIJ001886	P450	supercont3.26	516080	517781	1702
CPIJ011127	P450	supercont3.313	58297	59811	1515
CPIJ010075	P450	supercont3.257	103306	104905	1600
CPIJ008937	P450	supercont3.230	592531	594124	1594
CPIJ006721	P450	supercont3.156	130114	131643	1530
CPIJ001758	P450	supercont3.25	1407084	1408719	1636
CPIJ001757	P450	supercont3.25	1404838	1406488	1651
CPIJ008936	P450	supercont3.230	590510	592097	1588
CPIJ000294	P450	supercont3.2	1566591	1568277	1687
CPIJ000293	P450	supercont3.2	1564292	1566365	2074
CPIJ010480	P450	supercont3.277	494713	496416	1704
CPIJ009468	P450	supercont3.247	428421	434194	5774
CPIJ005959	P450	supercont3.104	252489	254077	1589
CPIJ005957	P450	supercont3.104	247706	249438	1733
CPIJ002536	P450	supercont3.35	840078	841709	1632
CPIJ002537	P450	supercont3.35	860085	861701	1617
CPIJ002538	P450	supercont3.35	863806	865488	1683
CPIJ009085	P450	supercont3.228	584415	586038	1624
CPIJ017014	P450	supercont3.1029	168249	169877	1629
CPIJ019673	P450	supercont3.1792	11515	13143	1629
CPIJ019751	P450	supercont3.1835	12941	14551	1611
CPIJ002535	P450	supercont3.35	837746	839434	1689
CPIJ000298	P450	supercont3.2	1605942	1607758	1817
CPIJ000299	P450	supercont3.2	1607950	1613793	5844
CPIJ016356	P450	supercont3.769	193377	195169	1793
CPIJ005953	P450	supercont3.104	239672	241247	1576
CPIJ005952	P450	supercont3.104	237688	239261	1574
CPIJ003361	P450	supercont3.44	57934	59469	1536
CPIJ003375	P450	supercont3.44	809017	810539	1523
CPIJ003376	P450	supercont3.44	811186	812706	1521
CPIJ003377	P450	supercont3.44	813558	815080	1523
CPIJ003378	P450	supercont3.44	817965	819487	1523
CPIJ003389	P450	supercont3.44	962952	964476	1525
CPIJ005956	P450	supercont3.104	245250	246820	1571
CPIJ005954	P450	supercont3.104	241499	242974	1476
CPIJ018494	P450	supercont3.1363	32367	36256	3890
CPIJ017609	P450	supercont3.995	117327	119107	1781
CPIJ012484	P450	supercont3.388	270865	273600	2736
CPIJ016847	P450	supercont3.869	103240	104727	1488
CPIJ010858	P450	supercont3.332	289596	291122	1527
CPIJ015223	P450	supercont3.661	24185	25711	1527
CPIJ016846	P450	supercont3.869	99267	100822	1556
CPIJ016848	P450	supercont3.869	105004	106556	1553
CPIJ019700	P450	supercont3.2060	9594	11149	1556
CPIJ019702	P450	supercont3.2060	15675	17227	1553
CPIJ016856	P450	supercont3.869	128961	130516	1556
CPIJ016852	P450	supercont3.869	119597	121153	1557
CPIJ016855	P450	supercont3.869	126777	128351	1575
CPIJ016854	P450	supercont3.869	123548	125083	1536
CPIJ005900	P450	supercont3.111	767114	768677	1564
CPIJ011129	P450	supercont3.313	99302	100846	1545
CPIJ005955	P450	supercont3.104	243315	244912	1598
CPIJ016857	P450	supercont3.869	130984	132583	1600
CPIJ015248	P450	supercont3.631	189982	190811	830
CPIJ004411	P450	supercont3.66	742234	743774	1541
CPIJ019587	P450	supercont3.1813	26864	28402	1539
CPIJ008566	P450	supercont3.196	231601	233131	1531
CPIJ012470	P450	supercont3.392	402930	405046	2117
CPIJ010203	P450	supercont3.289	429163	430794	1632
CPIJ010544	P450	supercont3.278	364538	366204	1667
CPIJ010546	P450	supercont3.278	370821	372488	1668
CPIJ010540	P450	supercont3.278	350362	351932	1571
CPIJ010539	P450	supercont3.278	347782	349463	1682
CPIJ010541	P450	supercont3.278	352965	354647	1683
CPIJ010542	P450	supercont3.278	355131	356803	1673
CPIJ010548	P450	supercont3.278	379051	380717	1667
CPIJ010543	P450	supercont3.278	360454	362123	1670
CPIJ010545	P450	supercont3.278	367664	369313	1650
CPIJ003082	P450	supercont3.39	61894	63562	1669
CPIJ005332	P450	supercont3.86	261407	263072	1666
CPIJ010536	P450	supercont3.278	332651	334437	1787
CPIJ010537	P450	supercont3.278	340166	341843	1678
CPIJ010538	P450	supercont3.278	342101	345159	3059
CPIJ010547	P450	supercont3.278	376960	378642	1683
CPIJ010175	P450	supercont3.264	375027	376631	1605
CPIJ014218	P450	supercont3.510	164076	165746	1671
CPIJ014220	P450	supercont3.510	170566	172216	1651
CPIJ000330	Rapid	supercont3.2	2566335	2569195	2861
CPIJ000332	Rapid	supercont3.2	2583394	2584132	739
CPIJ000333	Rapid	supercont3.2	2584978	2586896	1919
CPIJ000868	Rapid	supercont3.9	883102	901393	18292
CPIJ000937	Rapid	supercont3.11	107039	107938	900
CPIJ001056	Rapid	supercont3.12	1385526	1389296	3771
CPIJ001111	Rapid	supercont3.13	379393	393000	13608
CPIJ001424	Rapid	supercont3.16	54568	65375	10808
CPIJ001874	Rapid	supercont3.26	249635	250213	579
CPIJ001979	Rapid	supercont3.27	1584433	1586072	1640
CPIJ002109	Rapid	supercont3.21	708381	709996	1616
CPIJ002137	Rapid	supercont3.21	1129021	1129609	589
CPIJ002754	Rapid	supercont3.36	1180715	1182020	1306
CPIJ002946	Rapid	supercont3.40	591501	592410	910
CPIJ003622	Rapid	supercont3.53	70121	71939	1819
CPIJ003752	Rapid	supercont3.51	206887	208335	1449
CPIJ003759	Rapid	supercont3.52	51053	51717	665
CPIJ003958	Rapid	supercont3.52	128712	131130	2419
CPIJ003965	Rapid	supercont3.58	136321	136834	514
CPIJ004127	Rapid	supercont3.58	179342	180338	997
CPIJ004536	Rapid	supercont3.62	1123144	1129306	6163
CPIJ004640	Rapid	supercont3.74	164107	167655	3549
CPIJ004984	Rapid	supercont3.70	333592	334649	1058
CPIJ005466	Rapid	supercont3.81	860352	861199	848
CPIJ006012	Rapid	supercont3.105	515272	521448	6177
CPIJ006014	Rapid	supercont3.103	171088	174637	3550
CPIJ006123	Rapid	supercont3.103	178212	187236	9025
CPIJ006502	Rapid	supercont3.117	445182	446895	1714
CPIJ006585	Rapid	supercont3.125	550316	550771	456
CPIJ006840	Rapid	supercont3.121	819292	825705	6414
CPIJ007016	Rapid	supercont3.131	52226	56702	4477
CPIJ007902	Rapid	supercont3.133	729426	731322	1897
CPIJ008410	Rapid	supercont3.172	446484	448486	2003
CPIJ008482	Rapid	supercont3.185	698364	705691	7328
CPIJ008500	Rapid	supercont3.192	425485	427161	1677
CPIJ008557	Rapid	supercont3.195	337812	338639	828
CPIJ009061	Rapid	supercont3.200	621528	622364	837
CPIJ009130	Rapid	supercont3.211	539064	542011	2948
CPIJ009142	Rapid	supercont3.220	54164	60748	6585
CPIJ009520	Rapid	supercont3.220	327749	328974	1226
CPIJ009586	Rapid	supercont3.238	547954	556254	8301
CPIJ010085	Rapid	supercont3.240	569948	574407	4460
CPIJ010086	Rapid	supercont3.255	18864	19644	781
CPIJ010087	Rapid	supercont3.255	19786	20479	694
CPIJ010089	Rapid	supercont3.255	22999	24096	1098
CPIJ010297	Rapid	supercont3.255	29518	30224	707
CPIJ010298	Rapid	supercont3.262	513181	514402	1222
CPIJ010496	Rapid	supercont3.262	518177	519505	1329
CPIJ010497	Rapid	supercont3.283	151599	152973	1375
CPIJ010502	Rapid	supercont3.283	153493	155133	1641
CPIJ010521	Rapid	supercont3.283	511136	513789	2654
CPIJ011378	Rapid	supercont3.278	7135	7968	834
CPIJ012156	Rapid	supercont3.325	175479	176303	825
CPIJ012501	Rapid	supercont3.394	398664	399569	906
CPIJ012580	Rapid	supercont3.379	230121	234360	4240
CPIJ012626	Rapid	supercont3.396	270075	271630	1556
CPIJ012627	Rapid	supercont3.427	154013	154729	717
CPIJ012712	Rapid	supercont3.427	156513	157325	813
CPIJ012829	Rapid	supercont3.424	96604	97874	1271
CPIJ012908	Rapid	supercont3.451	104460	105338	879
CPIJ013025	Rapid	supercont3.430	19330	38490	19161
CPIJ013043	Rapid	supercont3.426	146916	147684	769
CPIJ013186	Rapid	supercont3.447	35348	36200	853
CPIJ013288	Rapid	supercont3.498	263722	265035	1314
CPIJ013290	Rapid	supercont3.460	302871	307255	4385
CPIJ013294	Rapid	supercont3.460	326151	331298	5148
CPIJ013316	Rapid	supercont3.460	362284	365159	2876
CPIJ013318	Rapid	supercont3.448	92109	95756	3648
CPIJ013430	Rapid	supercont3.448	108320	109435	1116
CPIJ013538	Rapid	supercont3.475	331191	332457	1267
CPIJ014110	Rapid	supercont3.504	42668	43247	580
CPIJ014179	Rapid	supercont3.489	66977	69700	2724
CPIJ014182	Rapid	supercont3.503	238027	238819	793
CPIJ014183	Rapid	supercont3.503	243646	244447	802
CPIJ014187	Rapid	supercont3.503	248645	249459	815
CPIJ014195	Rapid	supercont3.503	268067	268923	857
CPIJ014197	Rapid	supercont3.503	296090	296881	792
CPIJ014525	Rapid	supercont3.503	301213	303762	2550
CPIJ014551	Rapid	supercont3.561	24869	25524	656
CPIJ014553	Rapid	supercont3.618	185253	186507	1255
CPIJ014651	Rapid	supercont3.618	253815	265849	12035
CPIJ014654	Rapid	supercont3.660	37877	43645	5769
CPIJ014656	Rapid	supercont3.660	54935	57389	2455
CPIJ014916	Rapid	supercont3.660	87802	89164	1363
CPIJ014995	Rapid	supercont3.624	204248	205718	1471
CPIJ015014	Rapid	supercont3.598	63934	69879	5946
CPIJ015103	Rapid	supercont3.629	170571	196239	25669
CPIJ015104	Rapid	supercont3.592	161485	162490	1006
CPIJ015106	Rapid	supercont3.592	162585	163748	1164
CPIJ015107	Rapid	supercont3.592	177092	178009	918
CPIJ015368	Rapid	supercont3.592	178155	178917	763
CPIJ015401	Rapid	supercont3.664	211284	212122	839
CPIJ015688	Rapid	supercont3.675	30065	42132	12068
CPIJ015765	Rapid	supercont3.704	85887	87229	1343
CPIJ016555	Rapid	supercont3.862	119760	121997	2238
CPIJ016723	Rapid	supercont3.886	109831	111181	1351
CPIJ016937	Rapid	supercont3.840	31417	32500	1084
CPIJ016965	Rapid	supercont3.865	148161	148975	815
CPIJ017008	Rapid	supercont3.844	4119	5122	1004
CPIJ017432	Rapid	supercont3.930	38452	43014	4563
CPIJ017491	Rapid	supercont3.944	138910	140529	1620
CPIJ017738	Rapid	supercont3.1115	859	2223	1365
CPIJ017837	Rapid	supercont3.1047	103236	105860	2625
CPIJ017964	Rapid	supercont3.1053	62791	63689	899
CPIJ018061	Rapid	supercont3.1083	110783	112570	1788
CPIJ018735	Rapid	supercont3.1256	23046	45443	22398
CPIJ018736	Rapid	supercont3.1256	45600	46098	499
CPIJ018858	Rapid	supercont3.1370	67365	83272	15908
CPIJ018953	Rapid	supercont3.1452	57734	63845	6112
CPIJ019016	Rapid	supercont3.1478	46124	47524	1401
CPIJ019274	Rapid	supercont3.1630	31195	32087	893
CPIJ019276	Rapid	supercont3.1630	40716	42184	1469
CPIJ019278	Rapid	supercont3.1630	43616	62547	18932
CPIJ019598	Rapid	supercont3.1902	39113	42839	3727
CPIJ019882	Rapid	supercont3.2285	2943	17483	14541
CPIJ019923	Rapid	supercont3.2422	16430	17820	1391
CPIJ019952	Rapid	supercont3.2658	16152	20508	4357
CPIJ020109	Rapid	supercont3.2534	2803	4026	1224
CPIJ020144	Rapid	supercont3.2362	15252	16168	917
CPIJ020192	Rapid	supercont3.2526	11919	12944	1026
CPIJ020281	Rapid	supercont3.2698	32	8022	7991
CPIJ800090	Rapid	supercont3.133	460447	461667	1221
CPIJ800103	Rapid	supercont3.618	208077	210396	2320
CPIJ801479	Rapid	supercont3.12	1379271	1380292	1022
CPIJ801497	Rapid	supercont3.12	1392843	1399632	6790
CPIJ801500	Rapid	supercont3.12	1375725	1378599	2875
CPIJ801510	Rapid	supercont3.12	1638435	1641055	2621
CPIJ801563	Rapid	supercont3.139	698598	699451	854
CPIJ801713	Rapid	supercont3.26	242975	243783	809
CPIJ801729	Rapid	supercont3.26	253862	254332	471
CPIJ001021	Slow	supercont3.12	881302	883079	1778
CPIJ001158	Slow	supercont3.13	1720261	1746388	26128
CPIJ002067	Slow	supercont3.21	194250	198615	4366
CPIJ002174	Slow	supercont3.29	134396	146266	11871
CPIJ002175	Slow	supercont3.29	148757	149379	623
CPIJ002428	Slow	supercont3.32	653734	659455	5722
CPIJ002878	Slow	supercont3.37	722977	736800	13824
CPIJ003418	Slow	supercont3.49	131861	142018	10158
CPIJ004112	Slow	supercont3.62	433781	439132	5352
CPIJ004183	Slow	supercont3.64	1005172	1013771	8600
CPIJ004910	Slow	supercont3.80	419320	487560	68241
CPIJ004950	Slow	supercont3.77	602808	611083	8276
CPIJ005303	Slow	supercont3.83	302673	325076	22404
CPIJ006667	Slow	supercont3.127	53031	61435	8405
CPIJ007772	Slow	supercont3.162	531884	543063	11180
CPIJ008416	Slow	supercont3.193	146274	150084	3811
CPIJ009222	Slow	supercont3.225	235216	246726	11511
CPIJ010064	Slow	supercont3.254	467441	472242	4802
CPIJ013901	Slow	supercont3.613	123899	129367	5469
CPIJ016432	Slow	supercont3.760	86456	87195	740
CPIJ017065	Slow	supercont3.853	77011	78265	1255
CPIJ017121	Slow	supercont3.963	101808	105053	3246
CPIJ017417	Slow	supercont3.911	17345	18018	674
CPIJ018689	Slow	supercont3.1246	90166	94219	4054
CPIJ019093	Slow	supercont3.1422	19451	22506	3056
CPIJ019599	Slow	supercont3.1921	1060	33659	32600
CPIJ801758	Slow	supercont3.279	164880	166548	1669
CquiRpL8	Slow	supercont3.3	620705	622117	1413
CPIJ000215	Sodium Channel	supercont3.3	1972799	2033211	60413
CPIJ000429	Sodium Channel	supercont3.4	2136955	2175104	38150
CPIJ000716	Sodium Channel	supercont3.6	1140236	1144080	3845
CPIJ000961	Sodium Channel	supercont3.11	778016	779746	1731
CPIJ000962	Sodium Channel	supercont3.11	783046	791213	8168
CPIJ000967	Sodium Channel	supercont3.11	915435	925470	10036
CPIJ001098	Sodium Channel	supercont3.13	73912	89972	16061
CPIJ001296	Sodium Channel	supercont3.15	1037058	1064748	27691
CPIJ001298	Sodium Channel	supercont3.15	1070018	1072903	2886
CPIJ001404	Sodium Channel	supercont3.20	1429075	1453520	24446
CPIJ001463	Sodium Channel	supercont3.28	75998	81126	5129
CPIJ001483	Sodium Channel	supercont3.28	587140	588969	1830
CPIJ001522	Sodium Channel	supercont3.28	1192512	1201507	8996
CPIJ001523	Sodium Channel	supercont3.28	1208355	1215873	7519
CPIJ001793	Sodium Channel	supercont3.22	843345	847598	4254
CPIJ001909	Sodium Channel	supercont3.26	1437293	1441812	4520
CPIJ001910	Sodium Channel	supercont3.26	1445221	1445911	691
CPIJ002293	Sodium Channel	supercont3.31	290308	298990	8683
CPIJ002295	Sodium Channel	supercont3.31	324529	366108	41580
CPIJ002435	Sodium Channel	supercont3.32	678777	685644	6868
CPIJ002865	Sodium Channel	supercont3.37	417858	435381	17524
CPIJ002866	Sodium Channel	supercont3.37	437963	440097	2135
CPIJ003410	Sodium Channel	supercont3.44	1107139	1109249	2111
CPIJ003411	Sodium Channel	supercont3.44	1109672	1111586	1915
CPIJ003493	Sodium Channel	supercont3.48	248838	250835	1998
CPIJ003750	Sodium Channel	supercont3.52	14310	22575	8266
CPIJ003823	Sodium Channel	supercont3.52	1200298	1219525	19228
CPIJ003880	Sodium Channel	supercont3.56	271848	285884	14037
CPIJ004071	Sodium Channel	supercont3.60	325520	331222	5703
CPIJ004185	Sodium Channel	supercont3.64	1096907	1111222	14316
CPIJ004299	Sodium Channel	supercont3.65	416233	418880	2648
CPIJ004412	Sodium Channel	supercont3.66	750725	751461	737
CPIJ004875	Sodium Channel	supercont3.78	629487	630055	569
CPIJ004925	Sodium Channel	supercont3.77	214198	224985	10788
CPIJ004927	Sodium Channel	supercont3.77	271703	283918	12216
CPIJ004929	Sodium Channel	supercont3.77	302090	303339	1250
CPIJ004930	Sodium Channel	supercont3.77	316395	325080	8686
CPIJ004937	Sodium Channel	supercont3.77	384312	402791	18480
CPIJ004992	Sodium Channel	supercont3.81	922632	927919	5288
CPIJ004993	Sodium Channel	supercont3.81	933718	939659	5942
CPIJ005096	Sodium Channel	supercont3.90	392330	393473	1144
CPIJ005097	Sodium Channel	supercont3.90	397496	400428	2933
CPIJ005098	Sodium Channel	supercont3.90	409369	420237	10869
CPIJ005099	Sodium Channel	supercont3.90	443898	460448	16551
CPIJ005101	Sodium Channel	supercont3.90	546219	556432	10214
CPIJ005102	Sodium Channel	supercont3.90	558483	585041	26559
CPIJ005126	Sodium Channel	supercont3.84	335383	337167	1785
CPIJ005127	Sodium Channel	supercont3.84	337299	339485	2187
CPIJ005128	Sodium Channel	supercont3.84	340044	343186	3143
CPIJ005260	Sodium Channel	supercont3.94	12195	33809	21615
CPIJ005430	Sodium Channel	supercont3.97	85324	101224	15901
CPIJ005664	Sodium Channel	supercont3.99	448781	476890	28110
CPIJ005713	Sodium Channel	supercont3.98	245253	251167	5915
CPIJ005769	Sodium Channel	supercont3.100	259486	349613	90128
CPIJ005835	Sodium Channel	supercont3.115	489026	532806	43781
CPIJ005979	Sodium Channel	supercont3.101	59190	75227	16038
CPIJ006213	Sodium Channel	supercont3.118	667626	676710	9085
CPIJ006306	Sodium Channel	supercont3.120	291937	299116	7180
CPIJ006441	Sodium Channel	supercont3.129	134423	135761	1339
CPIJ006595	Sodium Channel	supercont3.130	274523	309365	34843
CPIJ006596	Sodium Channel	supercont3.130	392815	402070	9256
CPIJ006747	Sodium Channel	supercont3.156	624405	651175	26771
CPIJ006949	Sodium Channel	supercont3.153	110793	134689	23897
CPIJ007593	Sodium Channel	supercont3.182	475969	483332	7364
CPIJ007594	Sodium Channel	supercont3.182	492737	494356	1620
CPIJ007595	Sodium Channel	supercont3.182	503253	516588	13336
CPIJ007596	Sodium Channel	supercont3.182	548764	558020	9257
CPIJ007597	Sodium Channel	supercont3.182	600531	602179	1649
CPIJ008078	Sodium Channel	supercont3.165	301994	347378	45385
CPIJ008618	Sodium Channel	supercont3.202	597617	601160	3544
CPIJ008777	Sodium Channel	supercont3.206	277111	378046	100936
CPIJ009092	Sodium Channel	supercont3.213	190721	194385	3665
CPIJ009097	Sodium Channel	supercont3.213	587166	590627	3462
CPIJ009252	Sodium Channel	supercont3.237	414392	452107	37716
CPIJ009348	Sodium Channel	supercont3.242	494878	497912	3035
CPIJ009532	Sodium Channel	supercont3.226	298992	326383	27392
CPIJ009536	Sodium Channel	supercont3.226	335851	341143	5293
CPIJ010259	Sodium Channel	supercont3.272	344461	397513	53053
CPIJ010519	Sodium Channel	supercont3.297	402440	434064	31625
CPIJ010846	Sodium Channel	supercont3.302	65450	66493	1044
CPIJ011023	Sodium Channel	supercont3.307	165679	187110	21432
CPIJ012063	Sodium Channel	supercont3.377	97987	102861	4875
CPIJ012067	Sodium Channel	supercont3.377	120037	122102	2066
CPIJ012093	Sodium Channel	supercont3.372	282194	314689	32496
CPIJ013033	Sodium Channel	supercont3.423	198545	214704	16160
CPIJ013943	Sodium Channel	supercont3.525	196276	202278	6003
CPIJ013955	Sodium Channel	supercont3.525	322177	329165	6989
CPIJ014493	Sodium Channel	supercont3.555	189525	192398	2874
CPIJ014495	Sodium Channel	supercont3.555	230653	240983	10331
CPIJ014626	Sodium Channel	supercont3.682	254382	255956	1575
CPIJ015018	Sodium Channel	supercont3.586	64801	73035	8235
CPIJ015446	Sodium Channel	supercont3.676	216729	246876	30148
CPIJ015546	Sodium Channel	supercont3.650	15232	21113	5882
CPIJ015561	Sodium Channel	supercont3.680	141742	146899	5158
CPIJ016428	Sodium Channel	supercont3.760	39968	56921	16954
CPIJ017135	Sodium Channel	supercont3.916	35992	40667	4676
CPIJ017138	Sodium Channel	supercont3.916	117752	147456	29705
CPIJ017140	Sodium Channel	supercont3.916	159735	168170	8436
CPIJ017412	Sodium Channel	supercont3.969	16776	28617	11842
CPIJ017777	Sodium Channel	supercont3.1057	48831	49946	1116
CPIJ017778	Sodium Channel	supercont3.1057	61551	93129	31579
CPIJ017894	Sodium Channel	supercont3.1170	50589	96903	46315
CPIJ017895	Sodium Channel	supercont3.1170	97433	116357	18925
CPIJ017896	Sodium Channel	supercont3.1170	117197	125490	8294
CPIJ017948	Sodium Channel	supercont3.1026	121603	128297	6695
CPIJ017956	Sodium Channel	supercont3.1052	82844	84579	1736
CPIJ017961	Sodium Channel	supercont3.1053	50795	52966	2172
CPIJ018381	Sodium Channel	supercont3.1207	105029	105569	541
CPIJ018424	Sodium Channel	supercont3.1247	27982	34974	6993
CPIJ018599	Sodium Channel	supercont3.1323	67426	88324	20899
CPIJ018672	Sodium Channel	supercont3.1234	17547	30350	12804
CPIJ018694	Sodium Channel	supercont3.1274	56384	60202	3819
CPIJ018978	Sodium Channel	supercont3.1371	63994	64405	412
CPIJ019019	Sodium Channel	supercont3.1410	46717	56270	9554
CPIJ019514	Sodium Channel	supercont3.1718	5977	16735	10759
CPIJ019526	Sodium Channel	supercont3.1660	36506	40352	3847
CPIJ019551	Sodium Channel	supercont3.1681	29081	32752	3672
CPIJ019876	Sodium Channel	supercont3.1989	22171	27082	4912

### Sheet: Table_S2
SAMPLE ID	Designated Taxon	Sampling Location	Year of collection	Taxonomic Cluster	Population Cluster
4MF-F4	Culex torrentium	Scotland	2003	TORRENTIUM	NA
BRAZ40	Cx. quinquefasciatus	São Paulo, Brazil	2002	QUINQUEFASCIATUS	Brazil
BRAZz39	Cx. quinquefasciatus	São Paulo, Brazil	2002	QUINQUEFASCIATUS	Brazil
INDIA11-711-503	Cx. quinquefasciatus	Kochi, India	2000	QUINQUEFASCIATUS	East Asia
INDO24-714-506	Cx. quinquefasciatus	Jakarta, Indonesia	2003	QUINQUEFASCIATUS	East Asia
KUP-32	Cx. quinquefasciatus	West Timor, Indonesia	2003	QUINQUEFASCIATUS	East Asia
MAKA8-706-517	Cx. quinquefasciatus	Sulawesi, Indonesia	2003	QUINQUEFASCIATUS	East Asia
NIS24-705-517	Cx. quinquefasciatus	Okinawa, Japan	1999	QUINQUEFASCIATUS	East Asia
CqCAP-Cook-707-517	Cx. quinquefasciatus	Captain Cook, Big Island, Hawaii	2019	QUINQUEFASCIATUS	Hawaii
HZ-70W-710-503	Cx. quinquefasciatus	Molokai, Hawaii	2003	QUINQUEFASCIATUS	Hawaii
KOA2	Cx. quinquefasciatus	Kohala, Big Island, Hawaii	1999	QUINQUEFASCIATUS	Hawaii
KOA35	Cx. quinquefasciatus	Kohala, Big Island, Hawaii	1999	QUINQUEFASCIATUS	Hawaii
KOA36	Cx. quinquefasciatus	Kohala, Big Island, Hawaii	1999	QUINQUEFASCIATUS	Hawaii
Maui-H31	Cx. quinquefasciatus	Maui, Hawaii	1997	QUINQUEFASCIATUS	Hawaii
NIG23	Cx. quinquefasciatus	Makurdi, Nigeria	1999	QUINQUEFASCIATUS	Nigeria
NIG25	Cx. quinquefasciatus	Makurdi, Nigeria	1999	QUINQUEFASCIATUS	Nigeria
CAY12	Cx. quinquefasciatus	George Town, Cayman Islands	2003	QUINQUEFASCIATUS	North America & Caribbean
CqTAMU-714-517	Cx. quinquefasciatus	Texas, USA	2018	QUINQUEFASCIATUS	North America & Caribbean
SAVGA14	Cx. quinquefasciatus	Georgia, USA	2004	QUINQUEFASCIATUS	North America & Caribbean
SAVGA15	Cx. quinquefasciatus	Georgia, USA	2004	QUINQUEFASCIATUS	North America & Caribbean
SAM10	Cx. quinquefasciatus	American Samoa	1999	QUINQUEFASCIATUS	Samoa
SAM14-706-506	Cx. quinquefasciatus	American Samoa	1999	QUINQUEFASCIATUS	Samoa
SAM15	Cx. quinquefasciatus	American Samoa	1999	QUINQUEFASCIATUS	Samoa
SAM5	Cx. quinquefasciatus	American Samoa	1999	QUINQUEFASCIATUS	Samoa
CxKOK7	Cx. pipiens pallens	Paju, Rep. of Korea	2003	PALLENS	NA
CxKOK8	Cx. pipiens pallens	Paju, Rep. of Korea	2003	PALLENS	NA
24-Q-30	Cx. pipiens f. pipiens	Menstrie, Scotland	2004	PIPIENS	NA
GeA-25	Cx. pipiens f. pipiens	Germany	2004	PIPIENS	NA
MIF20	Cx. pipiens f. pipiens	Pennsylvania, USA	2004	PIPIENS	NA
MIF21	Cx. pipiens f. pipiens	Pennsylvania, USA	2004	PIPIENS	NA
GEB-23	Cx. pipiens f. molestus	Germany	2004	MOLESTUS	NA
NYauto	Cx. pipiens f. molestus	New York city, USA	2010	MOLESTUS	NA
NYauto5	Cx. pipiens f. molestus	New York city, USA	2010	MOLESTUS	NA
ARZ-42	Cx. p. f. molestus x C. p. f. pipiens x C. quinquefasciatus	California, USA	2004	HYBRID	NA
Mag-NC7	Cx. pipiens with x Cx. quinquefasciatus	North Carolina, USA	2002	HYBRID	NA
MagNC6	Cx. pipiens with x Cx. quinquefasciatus	North Carolina, USA	2002	HYBRID	NA

### Sheet: Table_S3
Sample ID	Designated Taxon	Raw Read Pairs	Properly Paired Mapped Reads	% reads mapped
4MF-F4	Culex torrentium	4148377	2302115	0.554944
ARZ-42	Cx. p. f. molestus x C. p. f. pipiens x C. quinquefasciatus	2720926	2034164	0.7476
GEB-23	Cx. pipiens f. molestus	2041711	1377174	0.67452
NYauto	Cx. pipiens f. molestus	932860	611415	0.65542
NYauto5	Cx. pipiens f. molestus	2244404	1144492	0.509931
24-Q-30	Cx. pipiens f. pipiens	2386933	1583066	0.663222
GeA-25	Cx. pipiens f. pipiens	2402275	1619877	0.67431
MIF20	Cx. pipiens f. pipiens	2978410	2166918	0.727542
MIF21	Cx. pipiens f. pipiens	387763	268447	0.692297
CxKOK7	Cx. pipiens pallens	2898827	2182585	0.75292
CxKOK8	Cx. pipiens pallens	3062742	2286605	0.746588
Mag-NC7	Cx. pipiens with x Cx. quinquefasciatus	2309997	1813378	0.785013
MagNC6	Cx. pipiens with x Cx. quinquefasciatus	3033122	2385546	0.786499
CqCAP-Cook-707-517	Cx. quinquefasciatus	2795010	2643165	0.945673
CqTAMU-714-517	Cx. quinquefasciatus	2570744	2403182	0.93482
KOA2	Cx. quinquefasciatus	933843	736708	0.788899
KOA35	Cx. quinquefasciatus	2923163	2732183	0.934667
KOA36	Cx. quinquefasciatus	2915675	2709310	0.929222
BRAZ40	Cx. quinquefasciatus	688606	540034	0.784242
BRAZz39	Cx. quinquefasciatus	324305	240169	0.740565
CAY12	Cx. quinquefasciatus	3053378	2208472	0.723288
HZ-70W-710-503	Cx. quinquefasciatus	2612337	2403965	0.920235
INDIA11-711-503	Cx. quinquefasciatus	2766376	2404209	0.869083
INDO24-714-506	Cx. quinquefasciatus	2722551	2493873	0.916006
KUP-32	Cx. quinquefasciatus	2172563	1975238	0.909174
MAKA8-706-517	Cx. quinquefasciatus	2564675	2340004	0.912398
Maui-H31	Cx. quinquefasciatus	3516048	3196129	0.909012
NIG23	Cx. quinquefasciatus	3304993	3008169	0.910189
NIG25	Cx. quinquefasciatus	7848280	7134743	0.909084
NIS24-705-517	Cx. quinquefasciatus	2745921	2369627	0.862963
SAM10	Cx. quinquefasciatus	1171712	994285	0.848575
SAM14-706-506	Cx. quinquefasciatus	2855804	2696410	0.944186
SAM15	Cx. quinquefasciatus	3362762	2225319	0.661753
SAM5	Cx. quinquefasciatus	766913	607926	0.792692
SAVGA14	Cx. quinquefasciatus	1139405	786025	0.689856
SAVGA15	Cx. quinquefasciatus	3434155	2695866	0.785016

### Sheet: Table_S4
INDV	Taxon	Observed Homozygosity (at 916 possible sites)	π
ARZ-42	Hybrid	866	0.0545852
Mag-NC7	Hybrid	840	0.0829694
MagNC6	Hybrid	860	0.0611354
GEB-23	molestus	872	0.0480349
NYauto	molestus	891	0.0272926
NYauto5	molestus	910	0.00655022
CxKOK7	pallens	827	0.0971616
CxKOK8	pallens	838	0.0851528
24-Q-30	pipiens	834	0.0895197
GeA-25	pipiens	866	0.0545852
MIF20	pipiens	852	0.069869
MIF21	pipiens	863	0.0578603
BRAZ40	quinquefascitaus	906	0.010917
BRAZz39	quinquefascitaus	914	0.00218341
INDIA11-711-503	quinquefascitaus	886	0.0327511
INDO24-714-506	quinquefascitaus	884	0.0349345
KUP-32	quinquefascitaus	892	0.0262009
MAKA8-706-517	quinquefascitaus	891	0.0272926
NIS24-705-517	quinquefascitaus	871	0.0491266
CqCAP-Cook-707-517	quinquefascitaus	898	0.0196507
KOA2	quinquefascitaus	910	0.00655022
KOA35	quinquefascitaus	891	0.0272926
KOA36	quinquefascitaus	892	0.0262009
Maui-H31	quinquefascitaus	891	0.0272926
HZ-70W-710-503	quinquefascitaus	882	0.0371179
NIG23	quinquefascitaus	892	0.0262009
NIG25	quinquefascitaus	895	0.0229258
CAY12	quinquefascitaus	902	0.0152838
CqTAMU-714-517	quinquefascitaus	887	0.0316594
SAVGA14	quinquefascitaus	900	0.0174672
SAVGA15	quinquefascitaus	893	0.0251092
SAM10	quinquefascitaus	898	0.0196507
SAM14-706-506	quinquefascitaus	904	0.0131004
SAM15	quinquefascitaus	900	0.0174672
SAM5	quinquefascitaus	909	0.00764192
4MF-F4	torrentium	839	0.0840611

### Sheet: Table_S5
Sample ID	Population	Observed Homozygosity (at 540 possible sites)	π
BRAZ40	Brazil	523	0.0314815
BRAZz39	Brazil	536	0.00740741
HZ-70W-710-503	Hawaii	462	0.144444
CqCAP-Cook-707-517	Hawaii	495	0.0833333
KOA2	Hawaii	523	0.0314815
KOA35	Hawaii	469	0.131481
KOA36	Hawaii	479	0.112963
Maui-H31	Hawaii	479	0.112963
INDIA11-711-503	East Asia	463	0.142593
INDO24-714-506	East Asia	471	0.127778
NIS24-705-517	East Asia	428	0.207407
KUP-32	East Asia	462	0.144444
MAKA8-706-517	East Asia	470	0.12963
NIG23	Nigeria	481	0.109259
NIG25	Nigeria	503	0.0685185
SAM10	Samoa	496	0.0814815
SAM14-706-506	Samoa	491	0.0907407
SAM15	Samoa	499	0.0759259
SAM5	Samoa	522	0.0333333
SAVGA14	North America & the Caribbean	506	0.062963
SAVGA15	North America & the Caribbean	482	0.107407
CAY12	North America & the Caribbean	510	0.0555556
CqTAMU-714-517	North America & the Caribbean	476	0.118519

### Sheet: Table_S6
						torrentium	molestus			pipiens				pallens		known hybrids			quinquefasciatus - Hawaii						quinquefasciatus - Samoa				quinquefasciatus - East Asia					quinque. - Nigeria		quinquefasciatus - North America				quinque. - Brazil
GENE_ID	GENE_NAME	AMINO_ACID_CHANGE	CHROM	POS	REF	4MF-F4.GT	GEB-23.GT	NYauto.GT	NYauto5.GT	24-Q-30.GT	GeA-25.GT	MIF20.GT	MIF21.GT	CxKOK7.GT	CxKOK8.GT	ARZ-42.GT	Mag-NC7.GT	MagNC6.GT	CqCAP-Cook-707-517.GT	KOA2.GT	KOA35.GT	KOA36.GT	Maui-H31.GT	HZ-70W-710-503.GT	SAM10.GT	SAM14-706-506.GT	SAM15.GT	SAM5.GT	INDIA11-711-503.GT	INDO24-714-506.GT	KUP-32.GT	MAKA8-706-517.GT	NIS24-705-517.GT	NIG23.GT	NIG25.GT	CAY12.GT	CqTAMU-714-517.GT	SAVGA14.GT	SAVGA15.GT	BRAZ40.GT	BRAZz39.GT	REFERENCE
CPIJ002538	CYP6AG12: cytochrome P450 6AG12	H293L	supercont3.35	864866	A	A/A	A/A	A/A	A/A	A/A	A/A	A/A	A/A	A/A	A/A	A/A	A/A	A/A	A/A	A/A	A/A	A/A	A/A	A/A	A/A	A/A	A/A	A/A	A/A	A/A	A/A	A/A	A/A	A/A	A/A	A/A	A/A	A/A	A/T	A/A	A/A	Kothera et al. 2019
CPIJ005956	CYP6BZ2: cytochrome P450 6BZ2	R213L, R213Q	supercont3.104	245887	G	./.	A/A	A/A	A/A	A/A	A/A	A/A	A/A	A/A	G/A	G/A	A/A	A/A	G/G	G/G	G/T	G/T	G/G	T/T	T/T	T/T	T/T	G/G	T/T	G/T	T/T	T/T	T/T	T/T	G/T	T/T	G/T	G/T	G/T	T/T	G/T	Kothera et al. 2019
CPIJ006034	ACE-1: acetylcholinesterase	G247S	supercont3.106	33980	G	./.	G/G	./.	./.	G/G	G/G	G/G	G/G	G/G	G/G	G/G	./.	G/G	G/G	./.	G/G	G/G	G/G	G/G	./.	G/G	G/G	./.	A/A	G/G	G/G	G/G	G/G	G/G	G/G	A/A	G/G	./.	G/G	G/G	./.	Zhao et al. 2014
CPIJ006034	ACE-1: acetylcholinesterase	T682A	supercont3.106	46973	A	./.	A/A	A/A	A/A	A/A	A/A	A/A	A/A	A/A	A/A	A/A	A/A	A/A	A/A	A/A	A/A	A/A	A/A	A/A	A/A	A/A	A/A	A/A	A/G	A/G	G/G	A/A	A/A	A/G	A/A	A/G	A/A	A/A	A/A	A/A	A/A	Zhao et al. 2014
CPIJ008566	CYP6Z15: cytochrome P450 6Z15	E243A	supercont3.196	232328	A	./.	A/A	A/A	A/A	A/A	A/A	A/A	A/A	A/A	A/A	A/A	A/A	A/A	C/C	A/A	A/A	A/A	A/C	A/C	A/A	A/A	A/A	A/C	A/A	A/A	A/A	A/A	C/C	A/C	A/C	A/A	A/C	A/A	A/A	A/A	./.	Kothera et al. 2019
CPIJ009085	CYP6AG13: cytochrome P450 6AG13	N211D	supercont3.228	585169	A	./.	./.	A/A	A/A	./.	./.	./.	./.	./.	./.	./.	G/G	./.	A/G	A/A	A/G	A/G	A/G	A/A	A/A	A/A	A/A	A/A	A/A	A/A	A/G	A/A	A/A	A/A	A/A	G/G	A/A	A/A	A/A	A/A	A/A	Kothera et al. 2019
CPIJ014218	CYP9M10: cytochrome P450 9M10	F245I	supercont3.510	164957	A	./.	A/A	A/A	A/A	A/A	A/A	A/A	./.	A/A	A/A	A/T	A/A	A/A	A/A	A/A	A/A	A/A	A/A	A/A	A/A	A/A	A/A	./.	A/T	A/A	A/A	A/T	A/A	A/T	./.	T/T	A/T	./.	T/T	A/A	A/A	Kothera et al. 2019
